# Immediate predation risk alters the relationship between potential and realised selection on male traits in the Trinidad guppy *Poecilia reticulata*

**DOI:** 10.1101/2022.04.03.486867

**Authors:** Alexandra Glavaschi, Silvia Cattelan, Alessandro Devigili, Andrea Pilastro

## Abstract

Predation risk perception can alter mating behaviours in males and females, but the consequences for sexual selection remain underexplored. We have previously shown that in experimental populations of Trinidadian guppies *Poecilia reticulata* the opportunity for sexual selection (i.e. the variance in male reproductive fitness) was higher following exposure to a simulated risk of predation than in a no-risk condition. We build upon this result by exploring whether imminent predation risk affects: 1) the relationship between the opportunity for sexual selection and the actual strength of selection on male traits and 2) the traits contributing to male fitness, and he shape of selection on these traits. While predation risk increased the variance in male fitness, realised selection on traits remained unaffected. Pre- and postcopulatory traits follow complex patterns of nonlinear and correlational selection in both treatments. Differences in selection gradients deviate from predictions based on evolutionary responses to predation, the most notable being stronger selection on courtship rate under predation risk. Our results demonstrate that the operation of sexual selection can be altered by perception of an imminent predation risk and reinforce the notion that both trait-based and variance-based metrics should be employed for an informative quantification.
