## Supplementary material for "Immediate predation risk alters the relationship between potential and realised selection on male traits in the Trinidad guppy *Poecilia reticulata*": Dataset

### Sheet: standardised
number	replicate	ID	fitness_control	fitness_predation	body_area	gonopodium_length	orange	iridescent	sperm_number	VAP	sperm.viability	sd_control	gt_control	sd_predation	gt_pred	boldness
1	MR1	MR1.1	2.09	2.9	1.522	0.866	0.583	-0.491	0.544	-0.488	-0.21604	0.138	-0.499	-0.965	-0.892	0.052
2	MR1	MR1.2	0	0	-0.179	0.109	-0.551	-0.648	0.292	-0.098	-0.237726	-0.063	-0.702	-0.812	-1.071	1.229
3	MR1	MR1.3	0	1.16	-0.264	1.521	-0.651	-0.359	-0.779	0.369	0.664949	0.138	-0.702	-1.119	-0.178	0.25
4	MR1	MR1.4	0.26	0.39	1.753	1.126	1.958	-0.729	2.053	0.062	0.57765	0.272	-1.108	-1.196	-1.249	0.608
5	MR1	MR1.5	1.57	0.39	1.217	0.682	-0.311	0.314	0.365	0.131	-0.698466	0.004	-0.905	1.337	-0.178	0.311
6	MR1	MR1.6	2.09	1.16	1.771	0.794	0.319	0.598	1.209	-0.238	0.262688	0.607	-0.297	0.646	-0.535	1.19
7	MR2	MR2.1	0.45	1.78	1.755	1.057	0.084	1.909	-0.349	1.593	0.579035	-1.067	-1.108	1.951	0	0.817
8	MR2	MR2.2	0.45	0.78	1.144	-0.167	-0.303	0.58	-1.299	3.387	0.115877	-1.469	-0.499	-0.351	-0.714	1.23
9	MR2	MR2.3	2.69	1.11	1.029	0.442	-0.797	1.204	2.971	0.167	0.041801	-1.67	-1.514	-0.889	-0.178	0.175
10	MR2	MR2.4	0	0	0.164	0.573	3.61	-0.393	-1.079	-0.064	0.664949	-1.335	-1.514	0.493	0.178	0.535
11	MR2	MR2.5	1.88	1.11	1.707	1.241	1.067	-0.079	-0.057	0.07	0.664949	0.138	-1.108	2.334	-0.535	0.798
12	MR2	MR2.6	0.54	1.22	0.896	0.28	0.716	-0.998	-0.714	-0.223	0.664949	-0.733	-1.108	-0.889	-0.535	0.114
13	MR3	MR3.1	0.97	0.29	0.181	0.494	-0.155	-0.076	0.852	1.136	0.553232	0.138	-1.514	-0.351	-1.249	0.915
14	MR3	MR3.2	1.16	2.29	-0.714	-0.164	-1.139	-1.122	-1.104	0.094	0.664949	-1	-1.514	-0.812	-0.892	1.111
15	MR3	MR3.3	0.19	0.29	-0.657	-1.421	-0.721	0.88	-0.179	0.839	0.664949	0.071	-1.514	-0.275	0.178	1.018
16	MR3	MR3.4	0.58	0.86	0.096	0.234	-1.036	-0.134	-0.706	0.973	0.484125	-1.268	-1.514	-0.505	-1.071	1.098
17	MR3	MR3.5	2.32	1.43	1.427	0.497	1.144	0.335	-0.446	-0.061	-0.692943	-1.737	-1.108	-1.656	-1.249	0.553
18	MR3	MR3.6	0.77	0.86	0.359	-0.059	0.18	1.033	0.049	0.408	0.664949	-1.871	-1.514	-1.042	-0.178	0.936
19	MR4	MR4.1	0	0.34	2.196	0.172	1.359	1.556	-0.82	1.189	-0.62265	0.205	0.718	-0.275	0.178	0.934
20	MR4	MR4.2	0.16	0.51	-0.208	-0.885	0.278	0.369	-1.177	1.232	0.247044	-0.799	0.718	-0.965	0.714	-0.155
21	MR4	MR4.3	1.62	3.6	0.379	-1.596	-0.357	0.222	-0.455	-0.792	0.643292	-0.799	-1.311	-1.579	-1.249	0.799
22	MR4	MR4.4	0.16	0	0.082	1.57	0.436	-0.45	-0.722	-0.279	-1.0966	-1.201	-1.311	-1.656	-0.892	0.849
23	MR4	MR4.5	0.81	1.37	0.835	-0.069	0.519	1.782	-0.503	0.475	0.664949	-1.201	-0.702	-0.735	-1.428	0.717
24	MR4	MR4.6	3.24	0.17	1.817	0.725	0.407	0.743	-0.828	-0.096	0.432643	0.205	0.312	-1.503	-1.071	0.235
25	MR5	MR5.1	1.45	0.58	0.107	1.235	-0.422	4.86	1.347	0.164	0.664949	-0.13	-0.702	-0.198	-0.714	-1.885
26	MR5	MR5.2	1.45	0.19	0.327	-0.125	0.425	0.032	0.162	-0.986	0.664949	-0.398	-1.514	-0.428	0.178	0.906
27	MR5	MR5.3	0	3.1	-0.197	0.043	-0.376	0.326	-0.666	0.211	-1.8864	2.481	0.515	0.109	-0.535	-0.09
28	MR5	MR5.4	0	0	-0.08	1.946	-1.888	-0.515	1.68	-0.181	-1.01915	0.673	-0.905	-1.426	0.178	0.331
29	MR5	MR5.5	2	1.35	0.778	0.211	-1.163	0.578	0.154	0.417	-1.50189	1.477	-0.499	-0.735	-1.071	-0.448
30	MR5	MR5.6	1.09	0.77	-0.201	-1.217	-0.46	0.03	2.459	0.861	0.664949	-0.799	0.718	-1.349	-0.714	0.553
31	MR6	MR6.1	0	0	0.468	0.527	1.284	-0.771	-0.511	1.047	0.664949	2.012	2.34	1.183	1.428	-0.359
32	MR6	MR6.2	2	0	-1.457	-0.25	0.086	-0.814	0.714	-0.146	0.664949	-0.197	-0.094	-1.426	-1.071	0.88
33	MR6	MR6.3	2	1.54	1.612	1.505	0.168	0.718	2.695	0.075	0.595155	-0.398	-1.311	-0.044	-0.357	-1.2
34	MR6	MR6.4	0	2.46	1.336	0.53	1.085	0.453	2.126	-0.127	-2.63021	-0.331	-0.499	0.109	-0.714	-0.206
35	MR6	MR6.5	2	0.62	-0.1	0.626	-1.387	1.34	1.234	1.35	0.664949	-0.264	-0.499	0.416	-0.892	0.223
36	MR6	MR6.6	0	1.38	0.321	0.873	-0.468	0.962	-0.398	0.519	0.310124	-1.201	1.326	-1.196	0.357	-0.271
37	MR7	MR7.1	0.51	0.32	0.116	0.952	0.271	-0.82	-0.065	-0.303	-1.03125	1.343	-0.702	0.953	0.178	-2.426
38	MR7	MR7.2	0.51	3.16	-1.193	0.218	1.61	-0.402	-1.063	-0.116	0.45483	-0.331	0.515	-0.812	0.535	-0.221
39	MR7	MR7.3	0.51	2.21	0.018	-0.681	0.999	0.129	-0.479	0.128	-0.101654	-0.532	-0.702	1.797	1.071	-1.418
40	MR7	MR7.4	3.09	0	1.113	-0.042	1.762	-0.097	-0.852	0.708	0.629186	0.54	-0.094	-1.349	-0.535	0.998
41	MR7	MR7.5	0.34	0.32	0.439	-0.279	-0.757	0.779	1.615	1.396	0.664949	0.406	0.312	0.569	0	0.423
42	MR7	MR7.6	1.03	0	3.3	-0.121	-1.248	3.101	0.966	0.332	0.409956	-1.268	0.109	0.723	0.714	0.544
43	MR8	MR8.1	0	1.14	-0.611	-0.046	-0.212	-0.044	-0.657	1.422	0.664949	-1.67	0.515	-0.198	-0.357	-1.552
44	MR8	MR8.2	0.13	0	0.906	-0.467	-0.403	-0.942	2.151	2.162	0.608154	-1	-0.702	0.876	-0.892	0.507
45	MR8	MR8.3	0.52	1.14	-0.051	1.794	-1.206	-0.102	0	0.343	0.664949	1.008	0.515	0.262	0	0.071
46	MR8	MR8.4	1.04	0.14	-0.57	-1.622	3.467	0.009	0.414	1.561	0.42847	0.406	0.515	-0.428	-0.714	0.837
47	MR8	MR8.5	1.96	1.14	-0.401	0.363	-0.602	0.149	1.347	3.525	0.319952	-0.666	0.312	0.186	-1.071	0.889
48	MR8	MR8.6	2.35	2.43	-0.296	-0.789	-0.094	0.488	0.828	1.689	0.221592	1.008	0.921	-0.121	-0.535	0.062
49	MR9	MR9.1	2.35	1.91	2.448	0.718	-0.109	2.314	2.662	-0.396	0.664949	2.682	-0.094	1.26	-0.892	0.522
50	MR9	MR9.2	0.52	1.28	-0.286	-1.925	-0.532	-0.105	-0.317	0.974	0.664949	0.74	-0.499	0.569	-1.249	0.966
51	MR9	MR9.3	1.04	0.51	0.634	-0.269	0.355	0.75	2.297	0.183	0.389744	-1.201	-0.905	-0.735	-0.714	0.345
52	MR9	MR9.4	0	0	-0.117	-3.192	-0.671	1.36	0.528	-0.473	0.664949	-0.264	-1.108	1.107	0.714	0.255
53	MR9	MR9.5	0.52	0.38	2.467	-2.218	0.273	2.009	-0.146	0.652	-0.124102	0.406	-0.297	0.723	-0.357	-1.505
54	MR9	MR9.6	1.57	1.91	0.793	0.451	0.951	0.291	0.73	-1.06	0.642606	-0.398	-0.905	0.109	-0.714	-0.044
55	MR10	MR10.1	2.59	0.6	-0.045	-0.368	2.037	0.107	1.713	-0.429	0.547004	0.673	0.312	-0.428	-0.178	0.728
56	MR10	MR10.2	0	0.6	-0.578	-1.336	-1.207	0.067	-0.479	0.442	0.664949	-0.331	0.921	0.109	-0.714	0.06
57	MR10	MR10.3	1.24	1.2	0.106	-1.013	-0.725	-0.039	-0.016	0.415	0.44457	-0.197	-0.499	-0.275	2.498	-0.733
58	MR10	MR10.4	1.55	1.2	-0.152	-2.942	-0.561	-0.435	-0.381	0.761	0.664949	-0.264	-1.108	-0.658	-0.535	1.133
59	MR10	MR10.5	0.41	0.9	-1.21	0.214	-0.644	-1.8	-0.812	-0.11	0.664949	1.142	-0.702	0.186	-0.535	-0.285
60	MR10	MR10.6	0.21	1.5	-0.284	-0.174	-1.415	0.17	-0.276	-0.334	0.664949	-0.599	-0.905	0.339	-0.535	0.635
61	MR11	MR11.1	1.76	1.63	-1.012	-0.687	0.06	-0.569	-0.503	0.905	0.213612	-0.331	-0.094	-0.198	-0.714	-0.134
62	MR11	MR11.2	2.12	1.75	-0.184	-1.263	4.231	-0.464	-0.317	-1.146	0.664949	0.272	0.515	-0.812	-1.071	-0.523
63	MR11	MR11.3	0.35	0.5	-0.374	-0.793	0.769	-0.789	-0.365	-0.947	0.664949	-0.13	0.718	-0.965	-1.249	1.03
64	MR11	MR11.5	0.71	0.25	-0.73	-0.213	0.003	-0.614	-1.161	1.041	0.135064	-0.733	0.109	-0.658	-0.178	-0.22
65	MR11	MR11.6	1.06	1.88	-1.023	-0.046	1.089	-0.698	0.292	-0.26	0.232483	0.205	0.109	-0.428	-1.071	0.339
66	MR12	MR12.1	1.29	0.53	-0.341	-0.493	0.136	-1.806	-1.136	0.35	0.437575	-0.398	-0.702	0.416	0.535	-0.414
67	MR12	MR12.2	0.86	1.07	0.513	-0.134	0.916	-0.533	-1.006	2.029	0.483544	-0.933	0.515	-0.428	2.677	0.316
68	MR12	MR12.3	0.71	0	-1.16	0.168	-0.53	-1.499	0.755	0.78	0.300968	-0.331	0.718	-1.196	1.071	0.344
69	MR12	MR12.4	0.71	3.47	-0.395	0.376	0.78	-0.89	-1.023	1.086	0.56851	1.142	-0.094	-1.196	0	0.979
70	MR12	MR12.5	0.14	0.53	-0.696	-0.065	-0.672	-1.147	0.146	-0.129	0.63883	-0.264	0.109	-0.658	-0.178	0.78
71	MR12	MR12.6	2.29	0.4	0.826	0.307	-0.485	-0.076	0.617	0.12	0.643976	0.673	0.515	3.332	1.606	-0.322
72	MR13	MR13.1	0.22	0	-0.175	1.129	-0.113	-1.149	-0.649	-0.406	0.664949	-1.134	-0.905	-0.965	1.784	0.327
73	MR13	MR13.2	1.56	0	-0.537	-0.648	-0.27	-0.884	0.114	-0.061	0.664949	0.071	0.921	0.416	0.892	0.141
74	MR13	MR13.3	0.67	0	-0.973	0.646	0.86	-1.005	-0.674	-1.865	0.664949	-0.264	0.312	0.109	1.071	0.748
75	MR13	MR13.4	1.11	0	0.053	-0.016	0.644	-0.745	1.112	-1.147	-0.0306049	0.941	-0.297	0.646	-0.714	0.626
76	MR13	MR13.5	1.33	6	-0.393	-0.427	-0.838	-0.333	0.138	0.409	0.555046	1.008	0.109	1.874	0.714	0.037
77	MR13	MR13.6	1.11	0	-0.422	1.037	-0.145	-0.66	-0.795	0.468	-0.0419647	0.071	1.123	0.262	0.178	0.056
78	MR14	MR14.1	2.27	0.68	-0.51	0.303	0.007	0.102	0.479	0.742	0.478959	0.874	-0.702	0.339	-0.535	0.219
79	MR14	MR14.2	0.4	1.13	-0.66	-0.434	0.545	-0.44	-0.633	0.214	0.452054	-1.871	-1.108	-1.042	-0.535	0.443
80	MR14	MR14.3	1.6	0.45	-0.439	-1.204	1.562	-0.832	-0.933	-1.413	-0.914157	0.004	-0.094	-0.198	-0.357	-0.535
81	MR14	MR14.4	0.93	0	0.081	-0.24	-0.494	0.429	-0.771	0.43	0.664949	-0.933	1.732	-0.198	-0.535	-0.883
82	MR14	MR14.5	0.8	3.74	1.838	-1.066	-0.457	0.696	1.209	-0.488	0.664949	0.874	1.326	2.104	-0.357	0.025
83	MR14	MR14.6	0	0	-0.398	-1.122	0.599	-0.598	-0.617	-1.246	0.664949	1.209	0.515	0.109	0	0.048
84	MR15	MR15.1	0.19	2.19	-0.004	0.8	-0.97	0.758	-1.096	-3.096	-1.61153	2.347	0.921	-0.198	-0.357	-0.034
85	MR15	MR15.2	0.19	0	-1.13	1.557	-0.671	-0.731	-0.024	-0.876	-0.983193	2.749	1.935	-0.351	1.071	0.036
86	MR15	MR15.3	2.13	1.27	-0.813	0.744	-0.607	-0.209	-0.284	-1.714	-6.5592	0.406	0.312	-0.121	-0.178	-0.943
87	MR15	MR15.4	1.16	0.92	-0.07	1.133	-0.452	-0.371	0.641	-1.151	-1.86807	0.607	4.166	0.032	-0.178	-1.371
88	MR15	MR15.5	1.16	0.92	0.027	-0.039	-0.873	0.67	-0.308	-0.354	-1.05991	0.673	0.312	-0.198	0.178	-0.552
89	MR15	MR15.6	1.16	0.69	-0.084	-0.674	0.447	-0.201	0.763	-0.988	-1.70221	2.682	2.949	0.723	1.428	-1.656
90	MR16	MR16.1	1.33	2.4	-0.139	0.962	-0.367	-0.055	1.664	-0.583	0.621384	-0.933	-0.905	0.646	-0.535	-4.679
91	MR16	MR16.2	0.5	1.6	-0.875	1.406	0.619	-0.079	0.657	0.877	-1.28184	-0.465	0.718	0.646	-0.178	-0.44
92	MR16	MR16.3	1	0.4	-0.392	-0.223	-0.651	0.198	0.333	-0.498	0.207988	0.004	0.312	0.262	-0.535	-1.789
93	MR16	MR16.4	1.5	0	-0.213	0.761	0.227	0.305	-1.079	-0.819	0.312342	-0.331	1.935	0.339	-0.357	0.998
94	MR16	MR16.5	1.5	1.6	-0.883	0.567	-1.355	0.609	-0.292	-0.057	-0.8039	-0.799	0.718	-0.121	-0.357	-0.767
95	MR16	MR16.6	0.17	0	-0.308	0.971	0.755	-0.232	-0.657	-1.532	-0.712896	0.941	0.515	-0.735	-1.428	-0.635
96	MR17	MR17.1	1.11	0.8	-0.717	0.646	-0.874	-0.255	0.219	-0.609	0.213612	-0.063	0.312	-0.735	0	-0.9
97	MR17	MR17.2	0.63	1.07	-0.969	-0.348	0.388	-0.771	0.146	-0.999	0.119741	0.004	1.529	-0.735	-0.714	-3.981
98	MR17	MR17.3	1.58	0.27	-1.53	-1.379	-0.885	-0.132	-0.998	-0.853	0.494847	-0.063	0.515	0.723	0.892	0.931
99	MR17	MR17.4	1.26	2.13	-0.324	-0.092	-0.414	0.346	0.024	-0.302	-1.18553	0.941	-0.094	1.107	0.714	0.626
100	MR17	MR17.5	1.42	0.27	-0.571	-0.645	0.017	-0.606	-0.633	-0.752	-0.44127	1.678	0.109	0.493	0.357	0.13
101	MR17	MR17.6	0	1.47	-0.223	0.106	-1.488	-0.401	0.974	-0.76	-0.470721	1.276	0.921	-0.889	0.892	0.308
102	MR18	MR18.1	2	2.25	-1.608	-1.625	-0.317	-0.741	-0.877	0.327	0.210305	-0.799	-0.499	0.032	1.784	-0.119
103	MR18	MR18.2	1.2	0	-1.482	0.343	-0.455	-0.85	-0.941	-1.817	-1.14201	0.272	0.921	0.8	2.141	0.282
104	MR18	MR18.3	1	0.3	-1.337	1.037	-1.261	-0.51	-0.674	-0.482	-1.08546	-1.134	-0.297	-0.428	1.249	-0.599
105	MR18	MR18.4	1.8	0.6	-0.562	0.195	-0.71	-0.142	-1.355	-0.105	-0.533657	-0.532	1.123	-0.121	0.357	-0.427
106	MR18	MR18.5	0	0.6	-1.8	-1.388	0.172	-0.356	0.804	-1.394	-2.02852	-1.402	-0.702	0.723	1.249	-0.609
107	MR18	MR18.6	0	2.25	-0.758	1.538	-0.734	-0.038	-0.211	0.202	-0.389212	0.272	-0.499	-0.275	-0.178	-3.255
108	MR19	MR19.1	0.67	0.38	-1.112	1.225	-1.007	-3.125	-0.787	-1.125	-1.66754	-0.933	-0.905	-1.042	0.178	0.789
109	MR19	MR19.2	0.89	1.5	-1.516	-3.383	-0.736	-1.043	-0.901	-0.938	-2.43451	-0.13	-0.297	1.874	2.32	0.705
110	MR19	MR19.3	1.78	0	0.065	-0.76	-0.556	-0.258	-0.479	-0.129	0.664949	0.272	0.515	0.493	0.357	0.61
111	MR19	MR19.4	1.56	1.31	-0.448	1.222	-0.485	-0.184	-0.852	-1.441	-0.307761	-0.933	0.515	-0.275	0.357	0.51
112	MR19	MR19.5	0.67	2.63	-1.394	-0.72	-0.026	-0.711	-0.682	0.035	-0.326163	-0.733	-0.094	-0.812	0.178	-0.39
113	MR19	MR19.6	0.44	0.19	-1.021	-1.211	-0.261	-0.587	-0.576	-0.558	0.108271	-0.933	-0.499	0.569	-0.535	-1.375
114	MR20	MR20.1	0	0.82	0.929	0.043	1.009	1.6	-1.331	-1.497	0.664949	0.74	0.515	1.03	1.071	-0.62
115	MR20	MR20.2	0	0	0.099	-0.355	0.27	0.429	0.398	-1.521	0.664949	1.41	0.109	1.414	0.178	-0.275
116	MR20	MR20.3	1.36	0.27	-1.867	0.06	0.142	-0.878	-0.795	0.861	-0.517992	0.138	0.718	2.641	3.747	0.714
117	MR20	MR20.4	2.45	3.55	1.3	0.175	-0.131	1.082	-0.406	-0.446	0.664949	1.879	0.312	3.102	0.892	0.725
118	MR20	MR20.5	0.82	0	1.994	0.669	0.491	2.258	-1.177	-0.066	0.664949	0.071	1.732	0.876	3.569	-1.192
119	MR20	MR20.6	1.36	1.36	-0.92	0.422	-1.303	-0.461	-1.307	-0.77	-0.0120568	0.54	1.529	-1.119	0.178	0.277

### Sheet: absolute
number	replicate	ID	fitness_control	fitness_predation	body_area	gonopodium_length	orange	iridescent	sperm_number	VAP	sperm.viability	sd_control	gt_control	sd_predation	gt_pred	boldness
1	MR1	MR1.1	0.347826	0.483871	76.015	3.736	6.119	9.447	5.90801	83.1685	0.921922	30	5	11	3	0.0521135
2	MR1	MR1.2	0	0	60.941	3.506	3.311	8.882	5.22763	86.8386	0.92	27	4	13	2	1.22855
3	MR1	MR1.3	0	0.193548	60.193	3.935	3.064	9.921	2.33052	91.2258	1	30	4	9	7	0.250454
4	MR1	MR1.4	0.0434783	0.0645161	78.058	3.815	9.523	8.592	9.99029	88.3443	0.992263	32	2	8	1	0.607961
5	MR1	MR1.5	0.26087	0.0645161	73.312	3.68	3.904	12.332	5.42516	88.9863	0.879167	28	3	41	7	0.311332
6	MR1	MR1.6	0.347826	0.193548	78.214	3.714	5.464	13.351	7.70772	85.5241	0.964349	37	6	32	5	1.18966
7	MR2	MR2.1	0.0746269	0.296296	78.076	3.794	4.883	18.053	3.49375	102.729	0.992386	12	2	49	8	0.81681
8	MR2	MR2.2	0.0746269	0.12963	72.666	3.422	3.924	13.287	0.925869	119.597	0.951338	6	5	19	4	1.22979
9	MR2	MR2.3	0.447761	0.185185	71.645	3.607	2.701	15.524	12.4704	89.3297	0.944773	3	0	12	7	0.174683
10	MR2	MR2.4	0	0	63.984	3.647	13.613	9.796	1.51846	87.159	1	8	0	30	9	0.535199
11	MR2	MR2.5	0.313433	0.185185	77.647	3.85	7.316	10.923	4.28387	88.4201	1	30	2	54	5	0.798015
12	MR2	MR2.6	0.0895522	0.203704	70.462	3.558	6.448	7.627	2.50611	85.6588	1	17	2	12	5	0.113796
13	MR3	MR3.1	0.16129	0.047619	64.135	3.623	4.291	10.933	6.74202	98.435	0.990099	30	0	19	1	0.914791
14	MR3	MR3.2	0.193548	0.380952	56.205	3.423	1.854	7.184	1.45261	88.6448	1	13	0	13	3	1.11066
15	MR3	MR3.3	0.0322581	0.047619	56.711	3.041	2.891	14.363	3.95466	95.6486	1	29	0	20	9	1.01829
16	MR3	MR3.4	0.0967742	0.142857	63.376	3.544	2.111	10.727	2.52805	96.9022	0.983974	9	0	17	2	1.09813
17	MR3	MR3.5	0.387097	0.238095	75.172	3.624	7.506	12.408	3.23038	87.1878	0.879656	2	2	2	1	0.552596
18	MR3	MR3.6	0.129032	0.142857	65.712	3.455	5.12	14.911	4.56919	91.5948	1	0	0	10	7	0.936115
19	MR4	MR4.1	0	0.0571429	81.984	3.525	8.039	16.788	2.22079	98.9389	0.885886	31	11	20	9	0.933554
20	MR4	MR4.2	0.027027	0.0857143	60.686	3.204	5.363	12.53	1.25509	99.34	0.962963	16	11	11	12	-0.155479
21	MR4	MR4.3	0.27027	0.6	65.889	2.988	3.79	12.004	3.20843	80.318	0.998081	16	1	3	1	0.799224
22	MR4	MR4.4	0.027027	0	63.253	3.95	5.754	9.592	2.48416	85.1339	0.843882	10	1	2	3	0.849359
23	MR4	MR4.5	0.135135	0.228571	69.929	3.452	5.961	17.597	3.07675	92.2262	1	10	4	14	0	0.71652
24	MR4	MR4.6	0.540541	0.0285714	78.622	3.693	5.682	13.872	2.19884	86.8529	0.979412	31	9	4	2	0.235054
25	MR5	MR5.1	0.242424	0.0967742	63.477	3.848	3.631	28.639	8.08083	89.304	1	26	4	21	4	-1.88492
26	MR5	MR5.2	0.242424	0.0322581	65.427	3.435	5.727	11.321	4.87646	78.4948	1	22	0	18	9	0.906384
27	MR5	MR5.3	0	0.516129	60.782	3.486	3.744	12.375	2.63779	89.744	0.773885	65	10	25	5	-0.0896211
28	MR5	MR5.4	0	0	61.822	4.064	0	9.36	8.98069	86.0615	0.850746	38	3	5	9	0.331333
29	MR5	MR5.5	0.333333	0.225806	69.42	3.537	1.795	13.281	4.85451	91.6779	0.807963	50	5	14	2	-0.447838
30	MR5	MR5.6	0.181818	0.129032	60.749	3.103	3.535	11.313	11.0877	95.85	1	16	11	6	4	0.552924
31	MR6	MR6.1	0	0	66.675	3.633	7.853	8.441	3.0548	97.5967	1	58	19	39	16	-0.35905
32	MR6	MR6.2	0.333333	0	49.623	3.397	4.887	8.289	6.36891	86.3904	1	25	7	5	2	0.880469
33	MR6	MR6.3	0.333333	0.25641	76.808	3.93	5.09	13.782	11.7242	88.4604	0.993814	22	1	23	6	-1.2004
34	MR6	MR6.4	0	0.410256	74.363	3.634	7.361	12.833	10.1878	86.5649	0.707965	23	5	25	4	-0.206209
35	MR6	MR6.5	0.333333	0.102564	61.64	3.663	1.24	16.013	7.77356	100.453	1	24	5	29	3	0.222902
36	MR6	MR6.6	0	0.230769	65.375	3.738	3.516	14.657	3.36207	92.6368	0.968553	10	14	8	10	-0.271189
37	MR7	MR7.1	0.0857143	0.0526316	63.559	3.762	5.346	8.265	4.26193	84.909	0.849673	48	4	36	9	-2.42622
38	MR7	MR7.2	0.0857143	0.526316	51.956	3.539	8.66	9.767	1.56235	86.6722	0.981378	23	10	13	11	-0.221188
39	MR7	MR7.3	0.0857143	0.368421	62.69	3.266	7.148	11.668	3.14259	88.9586	0.932059	20	4	47	14	-1.41848
40	MR7	MR7.4	0.514286	0	72.387	3.46	9.038	10.859	2.13299	94.4166	0.99683	36	7	6	5	0.998486
41	MR7	MR7.5	0.0571429	0.0526316	66.419	3.388	2.802	14.001	8.80511	100.881	1	34	9	31	8	0.423114
42	MR7	MR7.6	0.171429	0	91.76	3.436	1.585	22.328	7.04929	90.879	0.977401	9	8	33	12	0.543645
43	MR8	MR8.1	0	0.190476	57.112	3.459	4.15	11.048	2.65974	101.129	1	3	10	21	6	-1.55242
44	MR8	MR8.2	0.0217391	0	70.55	3.331	3.677	7.827	10.2537	108.08	0.994966	13	4	35	3	0.506576
45	MR8	MR8.3	0.0869565	0.190476	62.074	4.018	1.689	10.84	4.43751	90.987	1	43	10	27	8	0.0712738
46	MR8	MR8.4	0.173913	0.0238095	57.476	2.98	13.258	11.24	5.55684	102.431	0.979042	34	10	18	4	0.836677
47	MR8	MR8.5	0.326087	0.190476	58.972	3.583	3.185	11.742	8.08083	120.895	0.969424	18	9	26	2	0.888656
48	MR8	MR8.6	0.391304	0.404762	59.904	3.233	4.442	12.958	6.67618	103.633	0.960707	43	12	22	5	0.0618016
49	MR9	MR9.1	0.391304	0.319149	84.21	3.691	4.405	19.507	11.6364	84.0407	1	68	7	40	3	0.522172
50	MR9	MR9.2	0.0869565	0.212766	59.994	2.888	3.357	10.832	3.58155	96.9134	1	39	5	31	1	0.965619
51	MR9	MR9.3	0.173913	0.0851064	68.143	3.391	5.553	13.898	10.6487	89.4817	0.97561	10	3	14	4	0.34492
52	MR9	MR9.4	0	0	61.494	2.503	3.015	16.085	5.86411	83.3137	1	24	2	38	12	0.254583
53	MR9	MR9.5	0.0869565	0.0638298	84.381	2.799	5.351	18.412	4.04245	93.8857	0.93007	34	6	33	6	-1.50491
54	MR9	MR9.6	0.26087	0.319149	69.549	3.61	7.03	12.251	6.4128	77.7942	0.99802	22	3	25	4	-0.0438342
55	MR10	MR10.1	0.431034	0.1	62.132	3.361	9.718	11.59	9.06848	83.7291	0.989547	38	9	18	7	0.727729
56	MR10	MR10.2	0	0.1	57.404	3.067	1.686	11.446	3.14259	91.9165	1	23	12	25	4	0.0603991
57	MR10	MR10.3	0.206897	0.2	63.467	3.165	2.879	11.067	4.39361	91.6634	0.980469	25	5	20	22	-0.732902
58	MR10	MR10.4	0.258621	0.2	61.181	2.579	3.286	9.647	3.40596	94.9127	1	24	2	15	5	1.13349
59	MR10	MR10.5	0.0689655	0.15	51.809	3.538	3.081	4.752	2.24273	86.7272	1	45	4	26	5	-0.285174
60	MR10	MR10.6	0.0344828	0.25	60.013	3.42	1.171	11.815	3.69128	84.6164	1	19	3	28	5	0.635086
61	MR11	MR11.1	0.294118	0.270833	53.56	3.264	4.823	9.167	3.07675	96.2642	0.96	23	7	21	4	-0.134331
62	MR11	MR11.2	0.352941	0.291667	60.899	3.089	15.15	9.543	3.58155	76.9852	1	32	10	13	2	-0.523294
63	MR11	MR11.3	0.0588235	0.0833333	59.213	3.232	6.579	8.379	3.44986	78.8613	1	26	11	11	1	1.02987
64	MR11	MR11.5	0.117647	0.0416667	56.066	3.408	4.683	9.004	1.29898	97.5433	0.953039	17	8	15	7	-0.219731
65	MR11	MR11.6	0.176471	0.3125	53.469	3.459	7.37	8.702	5.22763	85.3108	0.961672	31	8	18	2	0.33858
66	MR12	MR12.1	0.214286	0.0888889	59.505	3.323	5.011	4.73	1.36482	91.0497	0.979849	22	4	29	11	-0.413648
67	MR12	MR12.2	0.142857	0.177778	67.074	3.432	6.942	9.294	1.71599	106.828	0.983923	14	10	18	23	0.316382
68	MR12	MR12.3	0.119048	0	52.253	3.524	3.362	5.83	6.47865	95.0948	0.967742	23	11	8	14	0.344334
69	MR12	MR12.4	0.119048	0.577778	59.032	3.587	6.606	8.016	1.67209	97.968	0.991453	45	7	8	8	0.978689
70	MR12	MR12.5	0.0238095	0.0888889	56.36	3.453	3.012	7.095	4.83257	86.5471	0.997685	24	8	15	7	0.780259
71	MR12	MR12.6	0.380952	0.0666667	69.846	3.566	3.474	10.933	6.10554	88.8893	0.998141	38	10	67	17	-0.321784
72	MR13	MR13.1	0.037037	0	60.979	3.816	4.395	7.087	2.68169	83.9468	1	11	3	11	18	0.326738
73	MR13	MR13.2	0.259259	0	57.775	3.276	4.006	8.035	4.74478	87.1854	1	29	12	29	13	0.141223
74	MR13	MR13.3	0.111111	0	53.913	3.669	6.804	7.601	2.61585	70.2304	1	24	9	25	14	0.747721
75	MR13	MR13.4	0.185185	0	62.996	3.468	6.27	8.536	7.44435	76.9774	0.938356	42	6	32	4	0.625799
76	MR13	MR13.5	0.222222	1	59.05	3.343	2.6	10.011	4.81062	91.6083	0.99026	43	8	48	12	0.0366583
77	MR13	MR13.6	0.185185	0	58.786	3.788	4.315	8.839	2.28663	92.1583	0.937349	29	13	27	9	0.0564333
78	MR14	MR14.1	0.377778	0.113208	58.009	3.565	4.693	11.572	5.73242	94.735	0.983516	41	4	28	5	0.218816
79	MR14	MR14.2	0.0666667	0.188679	56.678	3.341	6.025	9.629	2.72558	89.7751	0.981132	0	2	10	5	0.442819
80	MR14	MR14.3	0.266667	0.0754717	58.643	3.107	8.542	8.223	1.91352	74.473	0.860051	28	7	21	6	-0.534704
81	MR14	MR14.4	0.155556	0	63.244	3.4	3.451	12.745	2.35247	91.8006	1	14	16	21	5	-0.883263
82	MR14	MR14.5	0.133333	0.622642	78.807	3.149	3.544	13.703	7.70772	83.1698	1	41	14	51	6	0.024648
83	MR14	MR14.6	0	0	59.002	3.132	6.158	9.063	2.76948	76.0465	1	46	10	25	8	0.0480372
84	MR15	MR15.1	0.0322581	0.365385	62.493	3.716	2.273	13.926	1.47456	58.6598	0.798246	63	12	21	6	-0.0343422
85	MR15	MR15.2	0.0322581	0	52.52	3.946	3.013	8.587	4.37166	79.5248	0.853933	69	17	19	14	0.0357008
86	MR15	MR15.3	0.354839	0.211538	55.325	3.699	3.172	10.456	3.66934	71.6466	0.359756	34	9	22	7	-0.942772
87	MR15	MR15.4	0.193548	0.153846	61.912	3.817	3.556	9.876	6.17138	76.9391	0.77551	37	28	24	7	-1.37116
88	MR15	MR15.5	0.193548	0.153846	62.766	3.461	2.513	13.61	3.60349	84.4274	0.847134	38	9	21	9	-0.552496
89	MR15	MR15.6	0.193548	0.115385	61.788	3.268	5.782	10.486	6.5006	78.4706	0.79021	68	22	33	16	-1.65624
90	MR16	MR16.1	0.222222	0.4	61.295	3.765	3.766	11.01	8.93679	82.2763	0.996139	14	3	32	5	-4.67905
91	MR16	MR16.2	0.0833333	0.266667	54.775	3.9	6.207	10.924	6.21527	96.0076	0.827465	21	11	32	7	-0.440251
92	MR16	MR16.3	0.166667	0.0666667	59.057	3.405	3.064	11.916	5.33737	83.0791	0.959502	28	9	27	5	-1.78936
93	MR16	MR16.4	0.25	0	60.643	3.704	5.238	12.3	1.51846	80.0612	0.96875	23	17	28	6	0.99813
94	MR16	MR16.5	0.25	0.266667	54.705	3.645	1.32	13.391	3.64739	87.2243	0.869822	16	11	22	6	-0.767227
95	MR16	MR16.6	0.0277778	0	59.802	3.768	6.545	10.376	2.65974	73.3616	0.877888	42	10	14	0	-0.634717
96	MR17	MR17.1	0.184211	0.133333	56.179	3.669	2.512	10.291	5.0301	82.0311	0.96	27	9	14	8	-0.89982
97	MR17	MR17.2	0.105263	0.177778	53.946	3.367	5.636	8.442	4.83257	78.3695	0.951681	28	15	14	4	-3.98135
98	MR17	MR17.3	0.263158	0.0444444	48.974	3.054	2.484	10.733	1.73794	79.7453	0.984925	27	10	33	13	0.930676
99	MR17	MR17.4	0.210526	0.355556	59.662	3.445	3.651	12.448	4.50335	84.9215	0.836	42	7	38	12	0.626211
100	MR17	MR17.5	0.236842	0.0444444	57.467	3.277	4.717	9.033	2.72558	80.6874	0.901961	53	8	30	10	0.129813
101	MR17	MR17.6	0	0.244444	60.55	3.505	0.99	9.769	7.07124	80.6166	0.899351	47	12	12	13	0.308364
102	MR18	MR18.1	0.333333	0.375	48.283	2.979	3.89	8.549	2.06715	90.8342	0.959707	16	5	24	18	-0.118695
103	MR18	MR18.2	0.2	0	49.4	3.577	3.548	8.157	1.89157	70.6811	0.839858	32	12	34	20	0.282281
104	MR18	MR18.3	0.166667	0.05	50.687	3.788	1.554	9.378	2.61585	83.2253	0.844869	11	6	18	15	-0.598709
105	MR18	MR18.4	0.3	0.1	57.547	3.532	2.918	10.696	0.772235	86.7704	0.893773	20	13	22	10	-0.426594
106	MR18	MR18.5	0	0.1	46.58	3.051	5.1	9.931	6.61033	74.6592	0.76129	7	4	33	15	-0.609313
107	MR18	MR18.6	0	0.375	55.815	3.94	2.857	11.07	3.86687	89.6551	0.906574	32	5	20	7	-3.25532
108	MR19	MR19.1	0.111111	0.0625	52.674	3.845	2.183	0	2.30858	77.1852	0.793282	14	3	10	9	0.789123
109	MR19	MR19.2	0.148148	0.25	49.102	2.445	2.853	7.468	2.00131	78.9405	0.725309	26	6	48	21	0.70548
110	MR19	MR19.3	0.296296	0	63.103	3.242	3.299	10.282	3.14259	86.5476	1	32	10	30	10	0.610319
111	MR19	MR19.4	0.259259	0.21875	58.563	3.844	3.474	10.547	2.13299	74.2117	0.913793	14	10	20	10	0.510243
112	MR19	MR19.5	0.111111	0.4375	50.176	3.254	4.611	8.657	2.5939	88.0924	0.912162	17	7	13	9	-0.390331
113	MR19	MR19.6	0.0740741	0.03125	53.485	3.105	4.03	9.103	2.87922	82.5125	0.950664	14	5	31	5	-1.37458
114	MR20	MR20.1	0	0.136364	70.754	3.486	7.173	16.947	0.838078	73.6832	1	39	10	37	14	-0.619741
115	MR20	MR20.2	0	0	63.401	3.365	5.343	12.747	5.51295	73.4652	1	49	8	42	9	-0.274551
116	MR20	MR20.3	0.227273	0.0454545	45.986	3.491	5.027	8.058	2.28663	95.8534	0.895161	30	11	58	29	0.714147
117	MR20	MR20.4	0.409091	0.590909	74.043	3.526	4.35	15.086	3.34012	83.5624	1	56	9	64	13	0.724595
118	MR20	MR20.5	0.136364	0	80.192	3.676	5.891	19.306	1.25509	87.1387	1	29	16	35	28	-1.19242
119	MR20	MR20.6	0.227273	0.227273	54.378	3.601	1.448	9.553	0.903921	80.5235	0	36	15	9	9	0.276658
					78.4712	0.0923098	6.12909	12.863	7.31261	88.3622	0.0152967	223.09	24.3015	169.805	31.4068	1
					77.8118	0.0915341	6.07758	12.755	7.25116	87.6197	0.0151682	221.215	24.0973	168.378	31.1429	0.991597
					62.5283	3.47286	4.67501	11.2071	4.43751	87.7592	0.933169	27.9412	7.46218	23.5798	8	7.56303e-11
